# Transposable elements drive regulatory and functional innovation of F-box genes

**DOI:** 10.1101/2024.12.17.628972

**Authors:** Miguel Vasconcelos Almeida, Zixin Li, Pedro Rebelo-Guiomar, Alexandra Dallaire, Lukáš Fiedler, Jonathan L. Price, Jan Sluka, Xiaodan Liu, Falk Butter, Christian Rödelsperger, Eric A. Miska

## Abstract

Protein domains of transposable elements (TEs) and viruses increase the protein diversity of host genomes by recombining with other protein domains. By screening 10 million eukaryotic proteins, we identified several domains that define multi-copy gene families and frequently co-occur with TE/viral domains. Among these, a Tc1/Mariner transposase helix-turn-helix (HTH) domain was captured by F-box genes in the *Caenorhabditis* genus, creating a new class of F-box genes. For specific members of this class, like *fbxa-215*, we found that the HTH domain is required for diverse processes including germ granule localisation, fertility, and thermotolerance. Furthermore, we provide evidence that HSF-1 mediates the transcriptional integration of *fbxa-215* into the heat-shock response by binding to Helitron TEs directly upstream of the *fbxa-215* locus. The interactome of HTH-bearing F-box factors suggests roles in post-translational regulation and proteostasis, consistent with established functions of F-box proteins. Based on AlphaFold2 multimer proteome-wide screens, we propose that the HTH domain may diversify the repertoire of protein substrates that F-box factors regulate post-translationally. We further demonstrate that F-box genes repeatedly and independently captured TE domains throughout eukaryotic evolution, and describe an additional instance in zebrafish. In conclusion, we identify recurrent TE domain captures by F-box genes in eukaryotes and provide insights into how these novel proteins are integrated within host gene regulatory networks.
