## Supplementary material for "Transposable elements drive regulatory and functional innovation of F-box genes": Table S4

### Sheet: Table S4A. Worm strains.
Table S4A. Caenorhabditis strains used/generated in this study.
Strain ID	Genotype	Comments
	Wild-type Bristol N2
EAM28	fbxa-215(syb4404) IV	From SunyBiotech.
SX3678	fbxa-215(syb4404) IV	EAM28 4x outcrossed with N2.
SX3698	fbxa-192(mj658) V
SX3699	fbxa-192(mj659) V
SX3706	fbxa-192(mj658) V	SX3698 4x outcrossed with N2.
SX3707	fbxa-192(mj659) V	SX3699 4x outcrossed with N2.
SX3708	fbxa-210(mj663) V
SX3709	dpy-10 II; fbxa-210(mj664) V	Isolated with a dpy-10 mutation (not characterized) in the background as a result of co-CRISPR.
SX3716	fbxa-215(syb4404) IV fbxa-192(mj658) V
SX3717	fbxa-215(syb4404) IV fbxa-192(mj659) V
SX3721	fbxa-210(mj663) V	SX3708 4x outcrossed with N2.
SX3722	fbxa-210(mj664) V	SX3709 4x outcrossed with N2.
SX3723	fbxa-192(mj659) V fbxa-215(syb4404) IV fbxa-210(mj668) V	Due to linkage, mutated fbxa-210 directly on SX3717 strain.
SX3724	fbxa-192(mj659) V fbxa-215(syb4404) IV fbxa-210(mj669) V	Due to linkage, mutated fbxa-210 directly on SX3717 strain.
EAM38	fbxa-215(syb6958) IV	fbxa-215 N-terminally tagged with a GFP in its endogenous locus. From SunyBiotech.
EAM40	fbxa-215(syb6958) IV ; fbxa-215(syb7336) IV	fbxa-215 N-terminally tagged with a GFP in its endogenous locus and with the HTH domain deleted in frame. From SunyBiotech. With egg-laying defect 100% penetrant.
SX3733	deps-1::rfp I ; fbxa-215(syb6958) IV.	GFP::FBXA-215; DEPS-1::RFP. To generate this strain, we used a DEPS-1::RFP strain, which was a kind gift from Geraldine Seydoux (strain JH4006).
SX3741	fbxa-215(syb6958) IV fbxa-215(syb7336) IV	EAM40 4x outcrossed with N2.
SX3743	deps-1::rfp I ; fbxa-215(syb4404) IV	DEPS-1::RFP in fbxa-215 mutant background.
SX3758	fbxa-215(syb6958) IV ; fbxa-215(syb7336) IV ; deps-1::rfp I	GFP::FBXA-215(delta HTH); DEPS-1::RFP. To generate this strain, we used a DEPS-1::RFP strain, which was a kind gift from Geraldine Seydoux (strain JH4006).
EAM41	deltaHelitron(syb8304) IV	Deletion of the Helitron elements directly upstream of fbxa-215. From SunyBiotech.
SX3786	deltaHelitron(syb8304) IV	EAM41 4x outcrossed with N2.

### Sheet: Table S4B. Worm Genomes.
Table S4B. Caenorhabditis genomes used to test association between TEs and gene families.
Species	Assembly accession	BioProject ID
C. becei	CBECE_v1	PRJEB28243
C. bovis	CBECE_v1	PRJEB28243
C. briggsae	CB4	PRJNA10731
C. elegans	WBcel235	PRJNA13758
C. inopinata	Sp34_v7	PRJDB5687
C. japonica	C_japonica-7.0.1	PRJNA12591
C. latens	Caelat1.0	PRJNA248912
C. nigoni	nigoni.pc_2016.07.14	PRJNA384657
C. panamensis	CPANA_v1	PRJEB28259
C. parvicauda	CPARV_v1	PRJEB12595
C. quiockensis	CQUIO_v1	PRJEB11354
C. remanei	ASM164373v2	PRJNA248909
C. sinica	1.0	PRJNA194557
C. sulstoni	CSULS_v1	PRJEB12601
C. tribulationis	CTRIB_v1	PRJEB12608
C. tropicalis	Caenorhabditis_sp11_JU1373-3.0.1	PRJNA53597
C. uteleia	CUTEL_v1	PRJEB12600
C. waitukubuli	CWAIT_v1	PRJEB12602
C. zanzibari	CZANZ_v1	PRJEB12596
