## Supplementary material for "Transposable elements drive regulatory and functional innovation of F-box genes": Table S5

### Sheet: Table S5A. Oligos used.
Table S5A. Oligos used in this study.
Sequence (5'-3')	Description	Source
GTTCCCGTGTTCATCACTCAT	pmp-3 forward primer. Used in RT-qPCR.	PMID: 18211699
ACACCGTCGAGAAGCTGTAGA	pmp-3 reverse primer. Used in RT-qPCR.	PMID: 18211699
CGCGATGTTCTCACCAATTC	fbxa-215 forward primer. Used in RT-qPCR.	This study.
AATGACTGTCCGATGGTGAAG	fbxa-215 reverse primer. Used in RT-qPCR.	This study.
TTTCTTTTTCCACAAAATTTAACGTGTTTTTTGATTTAAAAAAAACGACATTTCATACTTGTACACCTGA	Right Mos1 terminal inverted repeat (IRR100) without flanking DNA, forward. Used in EMSA.	PMID: 12535535
TCAGGTGTACAAGTATGAAATGTCGTTTTTTTTAAATCAAAAAACACGTTAAATTTTGTGGAAAAAGAAA	Right Mos1 terminal inverted repeat (IRR100) without flanking DNA, reverse. Used in EMSA.	PMID: 12535535
AGTGGATATCTTTTTGGCCAGCACTGTAAGTGGATATCTTTTTGGCCAGCACTGTA	Tc1 terminal inverted repeat, forward. Used in EMSA.	PMID: 7813449
TACAGTGCTGGCCAAAAAGATATCCACTTACAGTGCTGGCCAAAAAGATATCCACT	Tc1 terminal inverted repeat, reverse. Used in EMSA.	PMID: 7813449
TACAGTGTGGGAAAGTTCTATAGGACCCCCCCTAATTTTACAGTGTGGGAAAGTTCTATAGGACCCCCCCTAATTT	Tc3 terminal inverted repeat, forward. Used in EMSA.	PMID: 15304566
AAATTAGGGGGGGTCCTATAGAACTTTCCCACACTGTAAAATTAGGGGGGGTCCTATAGAACTTTCCCACACTGTA	Tc3 terminal inverted repeat, reverse. Used in EMSA.	PMID: 15304566
AGTACAAAAACTTATGGGACAACCTGATAAGTACAAAAACTTATGGGACAACCTGATA	Mariner2-like terminal inverted repeat, forward. Used in EMSA.	This study.
TATCAGGTTGTCCCATAAGTTTTTGTACTTATCAGGTTGTCCCATAAGTTTTTGTACT	Mariner2-like terminal inverted repeat, reverse. Used in EMSA.	This study.
TATTAGGTTGGTCAAAAAGTCTTTGCAAAATTTTATTAGGTTGGTCGAAAAGTCTTTGCAAAATTT	Mariner3-like terminal inverted repeat, forward. Used in EMSA.	This study.
AAATTTTGCAAAGACTTTTCGACCAACCTAATAAAATTTTGCAAAGACTTTTTGACCAACCTAATA	Mariner3-like terminal inverted repeat, reverse. Used in EMSA.	This study.
GGGCATCAAATGATCGAAAAATTTATAGTACCTGGGCATCAAATGATCGAAAAATTTATAGTACCT	Randomly generated sequence for EMSA (Scramble 1), forward. Used in EMSA.	Maduro lab random sequence generator
AGGTACTATAAATTTTTCGATCATTTGATGCCCAGGTACTATAAATTTTTCGATCATTTGATGCCC	Randomly generated sequence for EMSA (Scramble 1), reverse. Used in EMSA.	Maduro lab random sequence generator
CTGTACTATTTCAAGGGGGGAGCGCTAAAGGTCCTGTACTATTTCAAGGGGGGAGCGCTAAAGGT	Randomly generated sequence for EMSA (Scramble 2), forward. Used in EMSA.	Maduro lab random sequence generator
GACCTTTAGCGCTCCCCCCTTGAAATAGTACAGGACCTTTAGCGCTCCCCCCTTGAAATAGTACAG	Randomly generated sequence for EMSA (Scramble 2), reverse. Used in EMSA.	Maduro lab random sequence generator

### Sheet: Table S5B. Guide RNAs used.
Table S5B. Guide RNAs used in this study.
Sequence (5'-3')	Description
AGCGAUAUUGAAGAUCUUGG	gRNA1 targeting fbxa-192
GAAUCUUCUCAUGCUCUGCG	gRNA2 targeting fbxa-192
ATTCATAGGAAATGCATGCT	gRNA1 targeting fbxa-210
TTCATCATCGAAGCTCACAG	gRNA2 targeting fbxa-210
